# Allelic variation in Class I HLA determines pre-existing memory responses to SARS-CoV-2 that shape the CD8^+^ T cell repertoire upon viral exposure

**DOI:** 10.1101/2021.04.29.441258

**Authors:** Joshua M. Francis, Del Leistritz-Edwards, Augustine Dunn, Christina Tarr, Jesse Lehman, Conor Dempsey, Andrew Hamel, Violeta Rayon, Gang Liu, Yuntong Wang, Marcos Wille, Melissa Durkin, Kane Hadley, Aswathy Sheena, Benjamin Roscoe, Mark Ng, Graham Rockwell, Margaret Manto, Elizabeth Gienger, Joshua Nickerson, MGH COVID-19 Collection and Processing Team, Amir Moarefi, Michael Noble, Thomas Malia, Philip D. Bardwell, William Gordon, Joanna Swain, Mojca Skoberne, Karsten Sauer, Tim Harris, Ananda W. Goldrath, Alex K. Shalek, Anthony J. Coyle, Christophe Benoist, Daniel C. Pregibon

## Abstract

Effective presentation of antigens by HLA class I molecules to CD8^+^ T cells is required for viral elimination and generation of long-term immunological memory. In this study, we applied a single-cell, multi-omic technology to generate the first unified *ex vivo* characterization of the CD8^+^ T cell response to SARS-CoV-2 across 4 major HLA class I alleles. We found that HLA genotype conditions key features of epitope specificity, TCR α/β sequence diversity, and the utilization of pre-existing SARS-CoV-2 reactive memory T cell pools. Single-cell transcriptomics revealed functionally diverse T cell phenotypes of SARS-CoV-2-reactive T cells, associated with both disease stage and epitope specificity. Our results show that HLA variations influence pre-existing immunity to SARS-CoV-2 and shape the immune repertoire upon subsequent viral exposure.

**One-Sentence Summary:** We perform a unified, multi-omic characterization of the CD8^+^ T cell response to SARS-CoV-2, revealing pre-existing immunity conditioned by HLA genotype.
