## Supplementary Table 3 for "Allelic variation in Class I HLA determines pre-existing memory responses to SARS-CoV-2 that shape the CD8^+^ T cell repertoire upon viral exposure"

### Sheet: Supp_Table_epiDiscoCompare
Table S3: Summary of SARS-CoV-2 epitopes identified in this study compared to those obtained in other publications
HLA	epitope	included_Francis	clonotypes_Francis	ranking_Francis	ranking_Ferretti	ranking_Saini	ranking_Tarke	count
A*01:01	FTSDYYQLY	TRUE	8	2	6	12	14	4
A*01:01	PTDNYITTY	TRUE	23	1	5	10		3
A*01:01	TTDPSFLGRY	FALSE			7	1	3	3
A*01:01	GTDLEGNFY	TRUE	4	4	2			2
A*01:01	YANRNRFLY	TRUE	2	27			18	2
A*01:01	DTDFVNEFY	TRUE	1	33	1			2
A*01:01	EIDPKLDNY	TRUE	1	34			11	2
A*01:01	CTDDNALAYY	FALSE			8	42		2
A*01:01	HTTDPSFLGRY	FALSE				21	2	2
A*01:01	TDNYITTY	FALSE				22	4	2
A*01:01	TTDPSFLGRYM	FALSE				2	1	2
A*01:01	YADVFHLYL	TRUE	6	3				1
A*01:01	NSSTCMMCY	TRUE	4	5				1
A*01:01	FLCWHTNCY	TRUE	3	6				1
A*01:01	FLTENLLLY	TRUE	3	7				1
A*01:01	LMNVLTLVY	TRUE	3	8				1
A*01:01	LSFKELLVY	TRUE	3	9				1
A*01:01	LTALRLCAY	TRUE	3	10				1
A*01:01	LTDEMIAQY	TRUE	3	11				1
A*01:01	STDVTIATY	TRUE	3	12				1
A*01:01	TSAMQTMLF	TRUE	3	13				1
A*01:01	TVAYFNMVY	TRUE	3	14				1
A*01:01	AMDEFIERY	TRUE	2	15				1
A*01:01	ATSRTLSYY	TRUE	2	16				1
A*01:01	HSDKFTDGV	TRUE	2	17				1
A*01:01	ISDYDYYRY	TRUE	2	18				1
A*01:01	KLDSTLEQY	TRUE	2	19				1
A*01:01	LTNDDTSRY	TRUE	2	20				1
A*01:01	LTNDNTSRY	TRUE	2	21				1
A*01:01	NSTRFASVY	TRUE	2	22				1
A*01:01	PTDSYITTY	TRUE	2	23				1
A*01:01	TDDNALAYY	TRUE	2	24				1
A*01:01	TDDNALSYY	TRUE	2	25				1
A*01:01	WMESEFRVY	TRUE	2	26				1
A*01:01	YTDPTTFHL	TRUE	2	28				1
A*01:01	YTERSEKSY	TRUE	2	29				1
A*01:01	AMDEFIEQY	TRUE	1	30				1
A*01:01	ATSRMLSYY	TRUE	1	31				1
A*01:01	CTDDNALAY	TRUE	1	32				1
A*01:01	FIDTKRGVY	TRUE	1	35				1
A*01:01	FLAFVVFLL	TRUE	1	36				1
A*01:01	FLCWHTSCY	TRUE	1	37				1
A*01:01	FSAVGDICY	TRUE	1	38				1
A*01:01	FSDVTWFHA	TRUE	1	39				1
A*01:01	GSEHSLAEY	TRUE	1	40				1
A*01:01	GVEHVDNSY	TRUE	1	41				1
A*01:01	HTDLMAAYV	TRUE	1	42				1
A*01:01	KVSIWNLDY	TRUE	1	43				1
A*01:01	LMNVLTLFY	TRUE	1	44				1
A*01:01	LSDLQDLKW	TRUE	1	45				1
A*01:01	LSDRVVFVL	TRUE	1	46				1
A*01:01	LSPRWYFYY	TRUE	1	47				1
A*01:01	MSDVKCTSV	TRUE	1	48				1
A*01:01	MVMCGGSLY	TRUE	1	49				1
A*01:01	NLDAVPTGY	TRUE	1	50				1
A*01:01	NSAIGKIQY	TRUE	1	51				1
A*01:01	NTLTLAVPY	TRUE	1	52				1
A*01:01	PMDSTVKNY	TRUE	1	53				1
A*01:01	PTDQSYYIV	TRUE	1	54				1
A*01:01	RSDTRYVLM	TRUE	1	55				1
A*01:01	RVCTNYMPY	TRUE	1	56				1
A*01:01	SANNCTFEY	TRUE	1	57				1
A*01:01	SSDNIALLV	TRUE	1	58				1
A*01:01	SSGDATTAY	TRUE	1	59				1
A*01:01	STDTVVEHV	TRUE	1	60				1
A*01:01	TCDGTTFTY	TRUE	1	61				1
A*01:01	TSAMHTMLF	TRUE	1	62				1
A*01:01	TSNQVAVLY	TRUE	1	63				1
A*01:01	TTEELPDEF	TRUE	1	64				1
A*01:01	VIYMGTLSY	TRUE	1	65				1
A*01:01	VSDGTHWFV	TRUE	1	66				1
A*01:01	VTDNTFTLK	TRUE	1	67				1
A*01:01	VTDVTQLYL	TRUE	1	68				1
A*01:01	VVDKYFDCY	TRUE	1	69				1
A*01:01	WICLLQFAY	TRUE	1	70				1
A*01:01	WSMATYYLF	TRUE	1	71				1
A*01:01	WTDNNCYLA	TRUE	1	72				1
A*01:01	YLNTLTLAV	TRUE	1	73				1
A*01:01	YSDASFDNF	TRUE	1	74				1
A*01:01	YSSANNCTF	TRUE	1	75				1
A*01:01	YTACSHAAV	TRUE	1	76				1
A*01:01	YTDINGNLH	TRUE	1	77				1
A*01:01	YVFHLYLQY	TRUE	1	78				1
A*01:01	AADLDDFSKQL	FALSE				77		1
A*01:01	AAISDYDYY	FALSE				23		1
A*01:01	AGDSGFAAY	TRUE					17	1
A*01:01	ALSKGVHFV	FALSE				63		1
A*01:01	ATSRTLSW	FALSE			3			1
A*01:01	AYANRNRFL	FALSE				75		1
A*01:01	CTEIDPKLDNY	FALSE				38		1
A*01:01	DDYQGKPLEF	FALSE				57		1
A*01:01	DYKHYTPSF	FALSE				72		1
A*01:01	DYYQLYSTQL	FALSE				46		1
A*01:01	ELDERIDKV	FALSE				65		1
A*01:01	FADDLNQLTGY	FALSE					7	1
A*01:01	FIAGLIAIV	FALSE				54		1
A*01:01	FLAHIQWMV	FALSE				55		1
A*01:01	FLARGIVFM	FALSE				73		1
A*01:01	FLGIITTV	FALSE				32		1
A*01:01	FLPFFSNV	FALSE				16		1
A*01:01	FTCASEYTGNY	FALSE				70		1
A*01:01	FYAYLRKHF	FALSE				15		1
A*01:01	HLMSFPQSA	FALSE				43		1
A*01:01	ITDVFYKENSY	FALSE					6	1
A*01:01	ITEEVGHTDLMAAY	FALSE					5	1
A*01:01	KCYGVSPTK	FALSE				20		1
A*01:01	KLFDRYFKY	FALSE				9		1
A*01:01	KLNVGDYFV	FALSE				40		1
A*01:01	KLSYGIATV	FALSE				39		1
A*01:01	KLVNKFLAL	FALSE				51		1
A*01:01	KNLSDRVVFV	FALSE				52		1
A*01:01	KQGDDYVYL	FALSE				33		1
A*01:01	KTFPPTEPK	FALSE				25		1
A*01:01	LFLLPSLATV	FALSE				56		1
A*01:01	LGDVRETMSY	FALSE				66		1
A*01:01	LLTDEMIAQY	FALSE				48		1
A*01:01	NLLLLFVTV	FALSE				35		1
A*01:01	NLYDKLVSSFL	FALSE				80		1
A*01:01	NPLLYDANYFL	FALSE				37		1
A*01:01	NTCDGTTFTY	FALSE			4			1
A*01:01	NTNSSPDDQIGYY	FALSE					13	1
A*01:01	QSDIEVTGDSCNNY	FALSE					10	1
A*01:01	RTIKVFTTV	FALSE				24		1
A*01:01	RVAGDSGFAAY	FALSE					16	1
A*01:01	SALWEIQQVV	FALSE				64		1
A*01:01	SFELLHAPATV	FALSE				69		1
A*01:01	SFGPLVRKI	FALSE				61		1
A*01:01	SLDTYPSLETI	FALSE				34		1
A*01:01	SLLSVLLSM	FALSE				76		1
A*01:01	SNSGSDVLY	FALSE				53		1
A*01:01	STNVTIATY	TRUE					9	1
A*01:01	SVYYTSNPTTF	FALSE				27		1
A*01:01	TEIDPKLDNYY	FALSE				17		1
A*01:01	TFISAARQGF	FALSE				26		1
A*01:01	TFTYASALW	FALSE				49		1
A*01:01	TIEVNSFSGY	FALSE				13		1
A*01:01	TITQMNLKY	TRUE				8		1
A*01:01	TQDLFLPFF	FALSE				74		1
A*01:01	TSSGDATTAY	FALSE				29		1
A*01:01	TYVPAQEKNFT	FALSE				45		1
A*01:01	VATSRTLSYY	FALSE				3		1
A*01:01	VDDPCPIHFY	FALSE				7		1
A*01:01	VLNDILSRL	FALSE				41		1
A*01:01	VTVKNGSIHLY	FALSE					8	1
A*01:01	VVDYGARFY	TRUE					15	1
A*01:01	VVFLHVTYV	FALSE				58		1
A*01:01	VYIGDPAQL	FALSE				4		1
A*01:01	VYMPASWVM	FALSE				50		1
A*01:01	YFTSDYYQLY	FALSE				18		1
A*01:01	YLPYPDPSRIL	FALSE				6		1
A*01:01	YLYFIKGLNNL	FALSE				59		1
A*01:01	YMHHMELPTGV	FALSE				68		1
A*01:01	YTNSFTRGVY	FALSE					12	1
A*01:01	YYPSARIVY	FALSE				36		1
A*01:01	YYQLYSTQL	FALSE				30		1
A*01:01	YYTSNPTTF	FALSE				5		1
A*01:01	YYTSNPTTFHL	FALSE				11		1
A*02:01	YLQPRTFLL	TRUE	114	1	3		19	3
A*02:01	LLLDRLNQL	TRUE	10	7	1		16	3
A*02:01	LLYDANYFL	TRUE	52	2	5			2
A*02:01	ALWEIQQVV	TRUE	32	3	6			2
A*02:01	KLWAQCVQL	TRUE	31	4	4			2
A*02:01	HLMSFPQSA	TRUE	3	52			18	2
A*02:01	ILFTRFFYV	TRUE	3	53			7	2
A*02:01	GLTVLPPLL	TRUE	2	94			24	2
A*02:01	RLQSLQTYV	TRUE	2	120			22	2
A*02:01	WLDMVDTSL	TRUE	2	139			5	2
A*02:01	FLPRVFSAV	TRUE	1	173			4	2
A*02:01	FVLAAVYRI	TRUE	1	178			9	2
A*02:01	SMWSFNPET	TRUE	1	249			14	2
A*02:01	TVYSHLLLV	TRUE	1	262			11	2
A*02:01	ALSKGVHFV	TRUE	11	5				1
A*02:01	KSVNITFEL	TRUE	10	6				1
A*02:01	CLAVHECFV	TRUE	9	8				1
A*02:01	FLLNKEMYL	TRUE	9	9				1
A*02:01	KVYPIILRL	TRUE	9	10				1
A*02:01	VMVELVAEL	TRUE	9	11				1
A*02:01	YLYALVYFL	TRUE	8	12				1
A*02:01	FLAHIQWMV	TRUE	7	13				1
A*02:01	KLKDCVMYA	TRUE	7	14				1
A*02:01	RQLLFVVEV	TRUE	7	15				1
A*02:01	VFLVLLPLV	TRUE	7	16				1
A*02:01	FMYSDFHFI	TRUE	6	17				1
A*02:01	LACFVLAAV	TRUE	6	18				1
A*02:01	LLLEWLAMA	TRUE	6	19				1
A*02:01	NVFAFPFTI	TRUE	6	20				1
A*02:01	TLMNVITLV	TRUE	6	21				1
A*02:01	YMPYFFTLL	TRUE	6	22				1
A*02:01	FLPGVYSVI	TRUE	5	23				1
A*02:01	FTVLCLTPV	TRUE	5	24				1
A*02:01	GLMWLSYFI	TRUE	5	25				1
A*02:01	IMLCCMTSC	TRUE	5	26				1
A*02:01	SMMILSDDA	TRUE	5	27				1
A*02:01	TLMNVLTLV	TRUE	5	28				1
A*02:01	YVDNSSLTI	TRUE	5	29				1
A*02:01	YVWKSYVHV	TRUE	5	30				1
A*02:01	GLMWLSYFV	TRUE	4	31				1
A*02:01	KLQFTSLEI	TRUE	4	32				1
A*02:01	KLSYGIATV	TRUE	4	33				1
A*02:01	MLDMYSVML	TRUE	4	34				1
A*02:01	NLIDSYFVV	TRUE	4	35				1
A*02:01	SMWALVISV	TRUE	4	36				1
A*02:01	SVLYYQNNV	TRUE	4	37				1
A*02:01	WLLWPVTLA	TRUE	4	38				1
A*02:01	YLGGMSYYC	TRUE	4	39				1
A*02:01	YTMADLVYA	TRUE	4	40				1
A*02:01	AIFYLITPV	TRUE	3	41				1
A*02:01	CLDAGINYV	TRUE	3	42				1
A*02:01	ELPDEFVVVTV	FALSE	3	43				1
A*02:01	ELYSPIFLI	TRUE	3	44				1
A*02:01	FAFACPDGV	TRUE	3	45				1
A*02:01	FKDNVILLN	TRUE	3	46				1
A*02:01	FLNGSCGSV	TRUE	3	47				1
A*02:01	FLNRFTTTL	TRUE	3	48				1
A*02:01	FSASTSAFV	TRUE	3	49				1
A*02:01	FVCDNIKFA	TRUE	3	50				1
A*02:01	HLLLVAAGL	TRUE	3	51				1
A*02:01	KITEHSWNA	TRUE	3	54				1
A*02:01	KLNEEIAII	TRUE	3	55				1
A*02:01	KLNIKLLGV	TRUE	3	56				1
A*02:01	KLPDDFTGCV	TRUE	3	57				1
A*02:01	LLDDFVEII	TRUE	3	58				1
A*02:01	LLFLVLIML	TRUE	3	59				1
A*02:01	LLLNCLWSV	TRUE	3	60				1
A*02:01	LLNKHIDAY	TRUE	3	61				1
A*02:01	LMCQPILLL	TRUE	3	62				1
A*02:01	LPDDFMGCV	TRUE	3	63				1
A*02:01	LVLSVNPYV	TRUE	3	64				1
A*02:01	RIMTWLDMV	TRUE	3	65				1
A*02:01	RLANECAQV	TRUE	3	66				1
A*02:01	RTIKVFTTV	TRUE	3	67				1
A*02:01	SLLMWITQV	TRUE	3	68				1
A*02:01	TILTSLLVL	TRUE	3	69				1
A*02:01	TLKNTVCTV	TRUE	3	70				1
A*02:01	TQWSLFFFL	TRUE	3	71				1
A*02:01	VLSTFISAA	TRUE	3	72				1
A*02:01	WLPTGTLLV	TRUE	3	73				1
A*02:01	WMVMFTPLV	TRUE	3	74				1
A*02:01	YLDAYNMMI	TRUE	3	75				1
A*02:01	YLFDESGEF	TRUE	3	76				1
A*02:01	YQDVNCTEV	TRUE	3	77				1
A*02:01	YVDDSSLTI	TRUE	3	78				1
A*02:01	YVVDDPCPI	TRUE	3	79				1
A*02:01	AIMTRCLAV	TRUE	2	80				1
A*02:01	AMQTMLFTM	TRUE	2	81				1
A*02:01	DDKDPQFKD	TRUE	2	82				1
A*02:01	ELTSMKYFV	TRUE	2	83				1
A*02:01	ELYHYQECV	TRUE	2	84				1
A*02:01	FLALCADSI	TRUE	2	85				1
A*02:01	FLHVTYVPA	TRUE	2	86				1
A*02:01	FLIGCNYLG	TRUE	2	87				1
A*02:01	FLLPSLATV	TRUE	2	88				1
A*02:01	FLPFFSNVT	TRUE	2	89				1
A*02:01	FMIDVQQWG	TRUE	2	90				1
A*02:01	FVAAIFYLI	TRUE	2	91				1
A*02:01	GLIAIVMVT	TRUE	2	92				1
A*02:01	GLPWNVVRI	TRUE	2	93				1
A*02:01	GVYDYLVST	TRUE	2	95				1
A*02:01	IITTDNTFV	TRUE	2	96				1
A*02:01	IKLDDKDPQ	TRUE	2	97				1
A*02:01	KDNVILLNK	TRUE	2	98				1
A*02:01	KIILFLALI	TRUE	2	99				1
A*02:01	KLDGFMGRI	TRUE	2	100				1
A*02:01	KLFIRQEEV	TRUE	2	101				1
A*02:01	KLPDDFMGC	TRUE	2	102				1
A*02:01	KSVDITFEL	TRUE	2	103				1
A*02:01	LDDKDPNFK	TRUE	2	104				1
A*02:01	LIIMRTFKV	TRUE	2	105				1
A*02:01	LLCVLAALV	TRUE	2	106				1
A*02:01	LLTNMFTPL	TRUE	2	107				1
A*02:01	LMGHFAWWT	TRUE	2	108				1
A*02:01	LMIERFVSL	TRUE	2	109				1
A*02:01	LMWLSYFIA	TRUE	2	110				1
A*02:01	LTYHGAIKL	TRUE	2	111				1
A*02:01	LVQSTQWSL	TRUE	2	112				1
A*02:01	MMILSDDAV	TRUE	2	113				1
A*02:01	MVTNNTFTL	TRUE	2	114				1
A*02:01	NMLRIMASL	TRUE	2	115				1
A*02:01	NTFSSTFNV	TRUE	2	116				1
A*02:01	RIMASLVLA	TRUE	2	117				1
A*02:01	RLCAYCCNI	TRUE	2	118				1
A*02:01	RLNQLESKM	TRUE	2	119				1
A*02:01	RVVVLSFEL	TRUE	2	121				1
A*02:01	SGGGETALA	TRUE	2	122				1
A*02:01	SLLMWITQC	TRUE	2	123				1
A*02:01	SLLSVLLSM	TRUE	2	124				1
A*02:01	SLPGVFCGV	TRUE	2	125				1
A*02:01	SMWALIISV	TRUE	2	126				1
A*02:01	SVTTEILPV	TRUE	2	127				1
A*02:01	TLACFVLAA	TRUE	2	128				1
A*02:01	TLIVNSVLL	TRUE	2	129				1
A*02:01	TLLFLMSFT	TRUE	2	130				1
A*02:01	TLNDFNLVA	TRUE	2	131				1
A*02:01	TTIQTIVEV	TRUE	2	132				1
A*02:01	TTLNDFNLV	TRUE	2	133				1
A*02:01	VLAWLYAAV	TRUE	2	134				1
A*02:01	VLGSLAATV	TRUE	2	135				1
A*02:01	VLLSVLQQL	TRUE	2	136				1
A*02:01	VLNDILSRL	TRUE	2	137				1
A*02:01	VLQAVGACV	TRUE	2	138				1
A*02:01	WLTNIFGTV	TRUE	2	140				1
A*02:01	YFLQSINFV	TRUE	2	141				1
A*02:01	YGFQPTNGV	TRUE	2	142				1
A*02:01	YIDIGNYTV	TRUE	2	143				1
A*02:01	YLDSTDVTI	TRUE	2	144				1
A*02:01	YLEGSVRVV	TRUE	2	145				1
A*02:01	YLNTLTLAV	TRUE	2	146				1
A*02:01	YTNSFTRGV	TRUE	2	147				1
A*02:01	ALNLGETFV	TRUE	1	148				1
A*02:01	ALNNIINNA	TRUE	1	149				1
A*02:01	ALPETTADI	TRUE	1	150				1
A*02:01	ALSGVFCGV	TRUE	1	151				1
A*02:01	ALYYPSARI	TRUE	1	152				1
A*02:01	AMMFTSDLA	TRUE	1	153				1
A*02:01	AVASKILGL	TRUE	1	154				1
A*02:01	AVLDMCASL	TRUE	1	155				1
A*02:01	CLEASFNYL	TRUE	1	156				1
A*02:01	CLGSLIYST	TRUE	1	157				1
A*02:01	CLTPVYSFL	TRUE	1	158				1
A*02:01	DKDPQFKDN	TRUE	1	159				1
A*02:01	DLFMRIFTI	TRUE	1	160				1
A*02:01	DNVILLNKH	TRUE	1	161				1
A*02:01	DRLNQLESK	TRUE	1	162				1
A*02:01	ETALALLLL	TRUE	1	163				1
A*02:01	FGDDTVIEV	TRUE	1	164				1
A*02:01	FIAGLIAIV	TRUE	1	165				1
A*02:01	FISTCACEI	TRUE	1	166				1
A*02:01	FITESKPSV	TRUE	1	167				1
A*02:01	FKDQVILLN	TRUE	1	168				1
A*02:01	FLAFVVFLL	TRUE	1	169				1
A*02:01	FLCLFLLPS	TRUE	1	170				1
A*02:01	FLGRYMSAL	TRUE	1	171				1
A*02:01	FLNKVVSTT	TRUE	1	172				1
A*02:01	FLVLLPLVS	TRUE	1	174				1
A*02:01	FLWLLWPVT	TRUE	1	175				1
A*02:01	FMCVEYCPI	TRUE	1	176				1
A*02:01	FTISVTTEI	TRUE	1	177				1
A*02:01	FVMMSAPPA	TRUE	1	179				1
A*02:01	FVNEFYAYL	TRUE	1	180				1
A*02:01	FVSEETGTL	TRUE	1	181				1
A*02:01	GAIKLDDKD	TRUE	1	182				1
A*02:01	GIIAMSAFA	TRUE	1	183				1
A*02:01	GLFKDCSKV	TRUE	1	184				1
A*02:01	GLNDNLLEI	TRUE	1	185				1
A*02:01	GLVEVEKGV	TRUE	1	186				1
A*02:01	HGAIKLDDK	TRUE	1	187				1
A*02:01	HLRMAGHSL	TRUE	1	188				1
A*02:01	IIFWFSLEL	TRUE	1	189				1
A*02:01	IIWFLLLSV	TRUE	1	190				1
A*02:01	IKLDDKDPN	TRUE	1	191				1
A*02:01	ILAYCNKTV	TRUE	1	192				1
A*02:01	ILGLPTQTV	TRUE	1	193				1
A*02:01	ILLLDQALV	TRUE	1	194				1
A*02:01	ISVVLIFVV	TRUE	1	195				1
A*02:01	ITSGWTFGA	TRUE	1	196				1
A*02:01	IVDTVSALV	TRUE	1	197				1
A*02:01	IVNSVLLFL	TRUE	1	198				1
A*02:01	KAYDVTQAF	TRUE	1	199				1
A*02:01	KLASHMYCS	TRUE	1	200				1
A*02:01	KLDDKDPNF	TRUE	1	201				1
A*02:01	KLDDKDPQF	TRUE	1	202				1
A*02:01	KLIEYTDFA	TRUE	1	203				1
A*02:01	KLMPVCVET	TRUE	1	204				1
A*02:01	KLNVGDYFV	TRUE	1	205				1
A*02:01	KLPDDFTGC	TRUE	1	206				1
A*02:01	KLVNKFLAL	TRUE	1	207				1
A*02:01	KLVSSFLEM	TRUE	1	208				1
A*02:01	KQIYKTPPI	TRUE	1	209				1
A*02:01	KQLIKVTLV	TRUE	1	210				1
A*02:01	KQLPFFYYS	TRUE	1	211				1
A*02:01	KQLSSNFGA	TRUE	1	212				1
A*02:01	LDDKDPQFK	TRUE	1	213				1
A*02:01	LDRLNQLES	TRUE	1	214				1
A*02:01	LIDFYLCFL	TRUE	1	215				1
A*02:01	LITGRLQSL	TRUE	1	216				1
A*02:01	LLFNKVTLA	TRUE	1	217				1
A*02:01	LLLDDFVEI	TRUE	1	218				1
A*02:01	LLMPILTLT	TRUE	1	219				1
A*02:01	LQAENVTGL	TRUE	1	220				1
A*02:01	LQLGFSTGV	TRUE	1	221				1
A*02:01	LQNNELSPV	TRUE	1	222				1
A*02:01	LTSHTVMPL	TRUE	1	223				1
A*02:01	MASGGGETA	TRUE	1	224				1
A*02:01	MLAKALRKV	TRUE	1	225				1
A*02:01	MLFTMLRKL	TRUE	1	226				1
A*02:01	MLNPNYEDL	TRUE	1	227				1
A*02:01	MLWCKDGHV	TRUE	1	228				1
A*02:01	MMFTSDLAT	TRUE	1	229				1
A*02:01	MMISAGFSL	TRUE	1	230				1
A*02:01	MQVESDDYI	TRUE	1	231				1
A*02:01	MSAFAMMFV	TRUE	1	232				1
A*02:01	NLDYIINLI	TRUE	1	233				1
A*02:01	NLHPDSATL	TRUE	1	234				1
A*02:01	NLLKDCPAV	TRUE	1	235				1
A*02:01	NLSDRVVFV	TRUE	1	236				1
A*02:01	NTLQCIMLV	TRUE	1	237				1
A*02:01	NVILLNKHI	TRUE	1	238				1
A*02:01	QLEMELTPV	TRUE	1	239				1
A*02:01	QMAPISAMV	TRUE	1	240				1
A*02:01	QVVSDIDYV	TRUE	1	241				1
A*02:01	RILGAGCFV	TRUE	1	242				1
A*02:01	RLFARTRSM	TRUE	1	243				1
A*02:01	SFLPGVYSV	TRUE	1	244				1
A*02:01	SLENVAFNV	TRUE	1	245				1
A*02:01	SLLMPILTL	TRUE	1	246				1
A*02:01	SMDNSPNLA	TRUE	1	247				1
A*02:01	SMQNCVLKL	TRUE	1	248				1
A*02:01	SVFNICQAV	TRUE	1	250				1
A*02:01	SVLLFLAFV	TRUE	1	251				1
A*02:01	TALALLLLD	TRUE	1	252				1
A*02:01	TIVEVQPQL	TRUE	1	253				1
A*02:01	TLIGDCATV	TRUE	1	254				1
A*02:01	TLSEQLDFI	TRUE	1	255				1
A*02:01	TLVFLFVAA	TRUE	1	256				1
A*02:01	TLVPQEHYV	TRUE	1	257				1
A*02:01	TMADLVYAL	TRUE	1	258				1
A*02:01	TMCDIRQLL	TRUE	1	259				1
A*02:01	TVLSFCAFA	TRUE	1	260				1
A*02:01	TVYEKLKPV	TRUE	1	261				1
A*02:01	TWLTYTGAI	TRUE	1	263				1
A*02:01	TYHGAIKLD	TRUE	1	264				1
A*02:01	VLDFAPPGA	TRUE	1	265				1
A*02:01	VLLAPLLSA	TRUE	1	266				1
A*02:01	VLLFLAFVV	TRUE	1	267				1
A*02:01	VLLSMQGAV	TRUE	1	268				1
A*02:01	VLSFCAFAV	TRUE	1	269				1
A*02:01	VLSFELLHA	TRUE	1	270				1
A*02:01	VLWAHGFEL	TRUE	1	271				1
A*02:01	VLYENQKLI	TRUE	1	272				1
A*02:01	VMYASAVVL	TRUE	1	273				1
A*02:01	VQMAPISAM	TRUE	1	274				1
A*02:01	VTLAILTAL	TRUE	1	275				1
A*02:01	WLIVGVALL	TRUE	1	276				1
A*02:01	WLMWLIINL	TRUE	1	277				1
A*02:01	WLTYHGAIK	TRUE	1	278				1
A*02:01	WLTYTGAIK	TRUE	1	279				1
A*02:01	YADVFHLYL	TRUE	1	280				1
A*02:01	YASAVVLLI	TRUE	1	281				1
A*02:01	YHGAIKLDD	TRUE	1	282				1
A*02:01	YLAVFDKNL	TRUE	1	283				1
A*02:01	YQDVDCTEV	TRUE	1	284				1
A*02:01	YQVNGYPNM	TRUE	1	285				1
A*02:01	YTACSHAAV	TRUE	1	286				1
A*02:01	YTNDKACPL	TRUE	1	287				1
A*02:01	FELDERIDKV	FALSE					13	1
A*02:01	FLPGVYSV	FALSE					3	1
A*02:01	FLYENAFLP	TRUE					6	1
A*02:01	GLEAPFLYL	TRUE					10	1
A*02:01	GMSRIGMEV	TRUE					17	1
A*02:01	KLLEQWNLV	TRUE					15	1
A*02:01	SIIAYTMSL	TRUE					23	1
A*02:01	SLIYSTAAL	TRUE					8	1
A*02:01	TLDSKTQSL	TRUE					21	1
A*02:01	VVFLHVTYV	TRUE					20	1
A*02:01	YLATALLTL	TRUE					12	1
A*02:01	YLFDESGEFKL	FALSE			2			1
A*02:01	YLITPVHV	FALSE					1	1
A*02:01	YLTNDVSFLA	FALSE					2	1
A*24:02	QYIKWPWYI	TRUE	12	2	2		31	3
A*24:02	NYNYLYRLF	TRUE	22	1			20	2
A*24:02	NYMPYFFTL	TRUE	11	3			10	2
A*24:02	VYIGDPAQL	TRUE	5	8	1			2
A*24:02	VYFLQSINF	TRUE	2	25	3			2
A*24:02	YYKKDNSYF	TRUE	1	55			14	2
A*24:02	YYQLYSTQL	TRUE	1	56			17	2
A*24:02	TSQWLTNIF	TRUE	9	4				1
A*24:02	CLAYYFMRF	TRUE	6	5				1
A*24:02	LWLLWPVTL	TRUE	5	6				1
A*24:02	VCINGLFMF	TRUE	5	7				1
A*24:02	STQWSLFFF	TRUE	4	9				1
A*24:02	TYHWLLLTI	TRUE	4	10				1
A*24:02	VMHANYIFW	TRUE	4	11				1
A*24:02	VYAWNRKRI	TRUE	4	12				1
A*24:02	FYWFFSNYL	TRUE	3	13				1
A*24:02	KWPWYIWLG	TRUE	3	14				1
A*24:02	LFTRFFYVL	TRUE	3	15				1
A*24:02	VFLVLWPLV	TRUE	3	16				1
A*24:02	IFFITGNTL	TRUE	2	17				1
A*24:02	MFDAYVNTF	TRUE	2	18				1
A*24:02	MFLARGIVF	TRUE	2	19				1
A*24:02	QWNLVIGFL	TRUE	2	20				1
A*24:02	RFLYIIKLI	TRUE	2	21				1
A*24:02	RYRIGNYKL	TRUE	2	22				1
A*24:02	TFTYASALW	TRUE	2	23				1
A*24:02	TSAMQTMLF	TRUE	2	24				1
A*24:02	YYTSNPTTF	TRUE	2	26				1
A*24:02	AHIQWMVMF	TRUE	1	27				1
A*24:02	CFAYYFMRF	TRUE	1	28				1
A*24:02	DYCNVLNKEF	TRUE	1	29				1
A*24:02	DYTEISFML	TRUE	1	30				1
A*24:02	EWSMATYYL	TRUE	1	31				1
A*24:02	FAMQMAYRF	TRUE	1	32				1
A*24:02	FFSYFAVHF	TRUE	1	33				1
A*24:02	FWITIAYII	TRUE	1	34				1
A*24:02	HFISNSWLM	TRUE	1	35				1
A*24:02	IFNGECPNF	TRUE	1	36				1
A*24:02	IHVRAWIGF	TRUE	1	37				1
A*24:02	ISQWLTNIF	TRUE	1	38				1
A*24:02	LFFSDVTWF	TRUE	1	39				1
A*24:02	LYALVYFLH	TRUE	1	40				1
A*24:02	LYALVYFLQ	TRUE	1	41				1
A*24:02	NFSKLINII	TRUE	1	42				1
A*24:02	NMMVTNNTF	TRUE	1	43				1
A*24:02	NYMPYIFTL	TRUE	1	44				1
A*24:02	QPYRVVVLS	TRUE	1	45				1
A*24:02	RTIKGTYHW	TRUE	1	46				1
A*24:02	RYLALYNKY	TRUE	1	47				1
A*24:02	SVIYLYLTF	TRUE	1	48				1
A*24:02	TYASALWEI	TRUE	1	49				1
A*24:02	VYSTGSNVF	TRUE	1	50				1
A*24:02	YFTSDYYQL	TRUE	1	51				1
A*24:02	YINVFAFPF	TRUE	1	52				1
A*24:02	YMPYFFTLL	TRUE	1	53				1
A*24:02	YMPYIFTLL	TRUE	1	54				1
A*24:02	YYRYNLPTM	TRUE	1	57				1
A*24:02	AYILFTRF	FALSE					15	1
A*24:02	AYSNNSIAI	TRUE					29	1
A*24:02	AYVDNSSLTI	FALSE					11	1
A*24:02	AYVNTFSSTF	FALSE					8	1
A*24:02	DYKHYTPSF	TRUE					13	1
A*24:02	EYVSQPFLM	TRUE					19	1
A*24:02	GYLQPRTFLL	FALSE					25	1
A*24:02	HWFVTQRNF	FALSE					21	1
A*24:02	IYLYLTFYL	TRUE					12	1
A*24:02	IYQTSNFRV	TRUE					7	1
A*24:02	KMFDAYVNTF	FALSE					16	1
A*24:02	LYDKLVSSF	TRUE					2	1
A*24:02	LYLYALVYF	TRUE					5	1
A*24:02	MFTPLVPFW	TRUE					9	1
A*24:02	QFAPSASAFF	FALSE					18	1
A*24:02	RFDNPVLPF	TRUE					26	1
A*24:02	RFPNITNLCPF	FALSE					22	1
A*24:02	RVYSTGSNVF	FALSE					27	1
A*24:02	SFPQSAPHGVVF	FALSE					30	1
A*24:02	VFKNIDGYF	FALSE					23	1
A*24:02	VFVSNGTHWF	FALSE					24	1
A*24:02	VYDPLQPELDSF	FALSE					3	1
A*24:02	VYMPASWVM	TRUE					1	1
A*24:02	VYSSANNCTF	FALSE					6	1
A*24:02	VYYPDKVF	FALSE					32	1
A*24:02	YYHKNNKSW	TRUE					28	1
A*24:02	YYVGYLQPRTF	FALSE					4	1
B*07:02	SPRWYFYYL	TRUE	71	1		1	2	3
B*07:02	KPRQKRTAT	TRUE	3	4			11	2
B*07:02	MPASWVMRI	TRUE	2	7			7	2
B*07:02	FPLKLRGTA	TRUE	1	14			3	2
B*07:02	IPRRNVATL	TRUE	1	17	1			2
B*07:02	LPKEITVAT	TRUE	1	23			5	2
B*07:02	RIRGGDGKM	TRUE	9	2				1
B*07:02	SIIAYTMSL	TRUE	4	3				1
B*07:02	LPSYAALAT	TRUE	3	5				1
B*07:02	QPGQTFSVL	TRUE	3	6				1
B*07:02	RAMPNMLRI	TRUE	2	8				1
B*07:02	APHGHELVA	TRUE	1	9				1
B*07:02	APHGVVFLH	TRUE	1	10				1
B*07:02	APISAMVRM	TRUE	1	11				1
B*07:02	APTKVTFGV	TRUE	1	12				1
B*07:02	CPACYNSEV	TRUE	1	13				1
B*07:02	IPIQASFPF	TRUE	1	15				1
B*07:02	IPIQASLPF	TRUE	1	16				1
B*07:02	IPTITQMNL	TRUE	1	18				1
B*07:02	IPVAYRKVL	TRUE	1	19				1
B*07:02	IPVAYRNVL	TRUE	1	20				1
B*07:02	KPLPEVKIL	TRUE	1	21				1
B*07:02	LPGCDGGSL	TRUE	1	22				1
B*07:02	NPANNASIV	TRUE	1	24				1
B*07:02	NPANNVAIV	TRUE	1	25				1
B*07:02	QAWQPGVAM	TRUE	1	26				1
B*07:02	SLTYSTAAL	TRUE	1	27				1
B*07:02	SPIFRIVAA	TRUE	1	28				1
B*07:02	SPYNSQNAV	TRUE	1	29				1
B*07:02	TPRDLGACI	TRUE	1	30				1
B*07:02	VPHVGEIPV	TRUE	1	31				1
B*07:02	VPMEKFKTL	TRUE	1	32				1
B*07:02	WPVTLACFV	TRUE	1	33				1
B*07:02	WPWYIWLGF	TRUE	1	34				1
B*07:02	APSASAFFGM	FALSE					16	1
B*07:02	EPVLKGVKL	FALSE					26	1
B*07:02	FPQSAPHGV	TRUE					10	1
B*07:02	FPRGQGVPI	TRUE					12	1
B*07:02	GPQNQRNAPRITF	FALSE					17	1
B*07:02	IPTNFTISV	TRUE					28	1
B*07:02	KPFERDISTEI	FALSE					9	1
B*07:02	KPNELSRVL	TRUE					14	1
B*07:02	KPVETSNSFDVL	FALSE					13	1
B*07:02	LEIPRRNVATL	FALSE				4		1
B*07:02	LPFAMGIIAM	FALSE					8	1
B*07:02	LPFNDGVYF	FALSE					27	1
B*07:02	LPIGINITRF	FALSE					23	1
B*07:02	LPNNTASWF	TRUE					15	1
B*07:02	LPPAYTNSF	TRUE					30	1
B*07:02	LPQGFSAL	FALSE					29	1
B*07:02	MIAQYTSAL	TRUE				3		1
B*07:02	NPANNAAIVL	FALSE					19	1
B*07:02	NPIQLSSYSL	FALSE					6	1
B*07:02	QPTESIVRF	FALSE					31	1
B*07:02	QPYRVVVL	FALSE					20	1
B*07:02	QPYRVVVLSF	FALSE					21	1
B*07:02	RPDTRYVL	FALSE			3			1
B*07:02	RPLLESEL	FALSE					4	1
B*07:02	RPQGLPNNTA	FALSE					18	1
B*07:02	SPRWYFWL	FALSE			2			1
B*07:02	TPCSFGGVSV	FALSE					25	1
B*07:02	TPINLVRDL	TRUE					24	1
B*07:02	VPHISRQRL	TRUE					1	1
B*07:02	VPLHGTIL	FALSE					22	1
